# Rare variants contribute disproportionately to quantitative trait variation in yeast

**DOI:** 10.1101/607291

**Authors:** Joshua S Bloom, James Boocock, Sebastian Treusch, Meru J Sadhu, Laura Day, Holly Oates-Barker, Leonid Kruglyak

## Abstract

A detailed understanding of the sources of heritable variation is a central goal of modern genetics. Genome-wide association studies (GWAS) in humans^1^ have implicated tens of thousands of DNA sequence variants in disease risk and quantitative trait variation, but these variants fail to account for the entire heritability of diseases and traits. GWAS have by design focused on common DNA sequence variants; however, recent studies underscore the likely importance of the contribution of rare variants to heritable variation^2^. Further, finding the genes that underlie the GWAS signals remains a major challenge. Here, we use a unique model system to disentangle the contributions of common and rare variants to a large number of quantitative traits. We generated large crosses among 16 diverse yeast strains and identified thousands of quantitative trait loci (QTLs) that explain most of the heritable variation in 38 traits. We combined our results with sequencing data for 1,011 yeast isolates^3^ to decouple variant effect size estimation from allele frequency and showed that rare variants make a disproportionate contribution to trait variation as a consequence of their larger effect sizes. Evolutionary analyses revealed that this contribution is driven by rare variants that arose recently, that such variants are more likely to decrease fitness, and that negative selection has shaped the relationship between variant frequency and effect size. Finally, we leveraged the structure of the crosses to resolve hundreds of QTLs to single genes. These results refine our understanding of trait variation at the population level and suggest that studies of rare variants are a fertile ground for discovery of genetic effects.
