## Supplementary Table 1 for "Rare variants contribute disproportionately to quantitative trait variation in yeast"

### Sheet: Crosses and Strains
Diploid Parent	Strain ID of Parent 1 in Peter et al. 2018	Parent 1	Parent 2	name of cross used in provided code	Magic Marker Plasmid (if used)	Number of Segregants Analyzed
yST375	ADR	M22 MatAlpha dHO::HphMX 4 (YST331)	BY MatA (YLK1879)	375	MF2 p41Nat	876
YLK1993		BY MatA (YLK1879)	RM MatAlpha AMN1-BY ho∆::HphMX flo8∆::NatMX (YLK1950)	A	(none)	951
yST376	AAA	RM MatAlpha AMN1-BY ho∆::HphMX flo8∆::NatMX (YLK1950)	YPS163 MatA ho∆::HphMX flo8∆::NatMX (YLK2438)	376	MF2 p41Neo	709
YLK2444	ACD	YPS163 MatA ho∆::HphMX flo8∆::NatMX (YLK2438)	YJM145 MatAlpha ho∆::HphMX flo8∆::NatMX (YLK2436; yST176)	B	(none)	953
yST377	AAS	YJM145 MatAlpha ho∆::HphMX flo8∆::NatMX (yST176)	Clib413 MatA ho∆::KanMX (BoxA1 D3)	377	MF2 p41Nat	841
yST393	ACG	Clib413 MatA ho∆::KanMX (BoxA1 D3)	YJM978 MatAlpha ho∆::HphMX (yST317)	393	MF2 p41Nat	865
yST381	ADG	YJM978 MatAlpha ho∆::HphMX (yST317)	YJM454 MatA ho∆::KanMX (BoxA1 B9)	381	MF2 p41Nat	944
YLK3008	ABH	YJM454 MatA ho∆::KanMX (BoxA1 B9)	YPS1009 MatAlpha ho∆::HphMX (yST186)	3008	MF2 p41Nat	795
YLK2999	ADF	YPS1009 MatAlpha ho∆::HphMX (yST186)	I14 MatA ho∆::KanMX (BoxA1 E4)	2999	MF2 p41Nat	936
YLK3000	ACS	I14 MatA ho∆::KanMX (BoxA1 E4)	Y10 MatAlpha ho∆::HphMX (yST188)	3000	MF2 p41Nat	896
YLK3001	ACI	Y10 MatAlpha ho∆::HphMX (yST170)	PW5 MatA ho∆::KanMX (BoxA1 F4)	3001	MF2 p41Nat	648
YLK3049	ADE	PW5 MatAlpha ho∆::HphMX (yST235)	273614 MatA ho∆::KanMX (yST133)	3049	MF2 p41Nat	884
YLK3003	SACE_MAA	273614 MatA ho∆::KanMX (yST133)	YJM981 MatAlpha ho∆::HphMX (yST191)	3003	MF2 p41Nat	899
YLK3004	ADI	YJM981 MatAlpha ho∆::HphMX (yST191)	CBS2888 MatA ho∆::KanMX (Box A1 C3)	3004	MF2 p41Nat	867
YLK3043	ABL	CBS2888 MatA ho∆::KanMX (Box A1 C3)	Clib219 MatAlpha ho∆::HphMX (yST195)	3043	MF2 p41Nat	943
YLK3028	ACQ	Clib219 MatAlpha ho∆::HphMX (yST195)	M22 MatA ho∆::KanMX (Box A1 E5)	3028	MF2 p41Nat	943

### Sheet: Phenotypes
Compound	Concentration of Stock	Volume of Solvent	Solvent	g of Compound	Volume of Media (mL)	Volume of Stock to add to media	Final Concentration in Media
6-azauracil	10 mg/mL	20 mL	DMSO	0.2 g	1650	8.25 mL	50 ug/mL
Cadmium chloride	100 mM	15 mL	H2O	0.274 g	1650	1.24 mL	75 uM
Caffeine	NA	NA	NA	NA	1650	4.8 g	15mM
Cobalt Chloride	1 M	15 mL	H2O	1.94 g	1650	3.3 mL	2 mM
Congo Red	5 mg/mL	15 mL	H2O	0.075 g	1650	24.75 mL	75 ug/mL
Diamide	125 mM	15 mL	DMSO	0.323 g	1650	19.80 mL	1.5 mM
EGTA	500 mM	50mL	H2O	9.51 g	1650	16.5 mL	5 mM
Fluconazole	10 mM	30 mL	DMSO	0.0918 g	250	2.5 mL	100 uM
Formamide	1	-	-	-	250	5 mL	0.02
Lithium Chloride							100mM
Methotrexate	10 mM	10 mL	DMSO	0.0454 g	250	10 mL	0.4 mM
Neomycin	50 mg/mL		H2O				5 mg/mL
Paraquat	0.1 M	30 mL	H2O	0.7716 g	1650	12.375 mL	0.75 mM
SDS	0.1	100 mL	H2O	-	1650	12.375 mL	0.00075
Tunicamycin	1.5 mM	15 mL	DMSO	0.0189 g	250	0.5 mL	3 uM
Zeocin	100 mg/mL	-	H2O	-	250	62.5 ul	25 ug/ml
Condition (22 total)	Stock Amnt	UNITS	Solvent	Final Concentration Used	Published Dose	Pub. Dose in UNITS	Fraction of Pub. Dose used	YPD Volume 1x (ml)	Stock Volume in Batch (uL) to get Published Dose	Stock Volume in Batch (uL) to get fraction of Pub. Dose	YPD Volume Needed 7x (ml)	Stock Volume in Batch (uL) needed 7x	Stock Volume in Batch needed 7x (ml)	Volume H2O Needed 7x (ml)	Storage of Stocks	Media	Carbon Source	Vendor	Catalog #
YPD	20	%	H2O	0.02	2	%		500			3500					YP	2% glucose
YPD 37	20	%	H2O	0.02	2	%		500			3500					YP	2% glucose
YPD 15	20	%	H2O	0.02	2	%		500			3500					YP	2% glucose
YNB	20	%	H2O	0.02	2	%		500			3500					YNB	2% glucose
Ethanol with Glucose	100	%	H2O	0.02	0.08	8	0.25	500	40000	10000	3500	70000	70	3080	4	YP	2% glucose
Ethanol NO glucose	100	%	H2O	0.02	0.08	8	0.25	500	40000	10000	3500	70000	70	3430
Copper sulfate	1	M	H2O	6mM	12 mM	0.012	1/2	500	6000	3000	3500	21000	21	3129	4	YP	2% glucose	Sigma	C8027
Magnesium Chloride	2.5	M	H2O	100mM	200mM	0.2	1/2	500	40000	20000	3500	140000	140	3010	4	YP	2% glucose	Sigma	M8266-100g
Manganese Sulfate	1.67	M	H2O	10mM	100mM	0.1	1/10	500	29940	2994	3500	20958	21	3129	4	YP	2% glucose	Fisher	M7634, M1144
Glycerol 3%	40	%	H2O	0.03	0.03	3		500	37500	37500	3500	262500	262.5	2888		YP
Carbon Sources
Add 2% following (instead of Glucose)
Fructose	20	%	H2O													YP		Sigma	3510
Galactose	20	%	H2O													YP		Sigma	G0625
Lactate	20	%	H2O, pH = 6													YP		Fisher	A162
Maltose	20	%	H2O													YP		Sigma	M5895
Mannose	20	%	H2O													YP		Sigma	M6020
Raffinose	20	%	H2O													YP		Sigma	R0250-100g
Sucrose	20	%	H2O													YP		Sigma	S0389
Trehalose	20	%	H2O													YP		Sigma	T9531
Xylose	20	%	H2O													YP		Sigma	X1500
pH
pH = 3			H2O								3500					YNB	2% glucose
pH = 8			H2O								3500					YNB	2% glucose
