## Supplementary Table 4 for "Rare variants contribute disproportionately to quantitative trait variation in yeast"

### Sheet: 2 components
Component	Trait	Fraction of phenotypic variance	Standard Error
Residual Error	6-azauracil	0.435983	0.0065695
MAF >= 1%	6-azauracil	0.265063	0.0208709
MAF <1%	6-azauracil	0.298954	0.0220554
Residual Error	Cadmium Chloride	0.0891292	0.00186185
MAF >= 1%	Cadmium Chloride	0.203825	0.0137314
MAF <1%	Cadmium Chloride	0.707046	0.0233552
Residual Error	Caffeine	0.22649	0.00385719
MAF >= 1%	Caffeine	0.732557	0.028986
MAF <1%	Caffeine	0.0409531	0.0139234
Residual Error	Cobalt Chloride	0.269159	0.00446082
MAF >= 1%	Cobalt Chloride	0.361485	0.0226694
MAF <1%	Cobalt Chloride	0.369356	0.0231302
Residual Error	Congo Red	0.38034	0.00584337
MAF >= 1%	Congo Red	0.16388	0.0164595
MAF <1%	Congo Red	0.455781	0.0245265
Residual Error	Copper Sulfate	0.122631	0.00238819
MAF >= 1%	Copper Sulfate	0.877369	0.0275996
MAF <1%	Copper Sulfate	1.01841e-11	0.0108074
Residual Error	Diamide	0.377686	0.00584313
MAF >= 1%	Diamide	0.262152	0.0204726
MAF <1%	Diamide	0.360162	0.0232831
Residual Error	EGTA	0.336997	0.00529554
MAF >= 1%	EGTA	0.634461	0.0285626
MAF <1%	EGTA	0.0285426	0.0137189
Residual Error	EtOH Glu	0.361278	0.00562795
MAF >= 1%	EtOH Glu	0.234148	0.0193086
MAF <1%	EtOH Glu	0.404574	0.0239647
Residual Error	EtOH Glucose	0.347209	0.00543723
MAF >= 1%	EtOH Glucose	0.202015	0.0179165
MAF <1%	EtOH Glucose	0.450776	0.0245582
Residual Error	Fluconazole	0.350465	0.00551426
MAF >= 1%	Fluconazole	0.369544	0.0237317
MAF <1%	Fluconazole	0.279991	0.0217884
Residual Error	Formamide	0.53615	0.00776996
MAF >= 1%	Formamide	0.328364	0.0228729
MAF <1%	Formamide	0.135486	0.0174471
Residual Error	Fructose	0.297488	0.00478782
MAF >= 1%	Fructose	0.190779	0.0170065
MAF <1%	Fructose	0.511734	0.0251707
Residual Error	Galactose	0.190824	0.00335136
MAF >= 1%	Galactose	0.202971	0.0160962
MAF <1%	Galactose	0.606205	0.0251903
Residual Error	Glycerol	0.449622	0.00674138
MAF >= 1%	Glycerol	0.306678	0.0223058
MAF <1%	Glycerol	0.2437	0.0208618
Residual Error	Lactate	0.38955	0.00600353
MAF >= 1%	Lactate	0.414893	0.0251468
MAF <1%	Lactate	0.195557	0.0198039
Residual Error	Lithium Chloride	0.177101	0.00316279
MAF >= 1%	Lithium Chloride	0.822899	0.028598
MAF <1%	Lithium Chloride	1.7073e-08	0.0114999
Residual Error	Magnesium Chloride	0.3058	0.00490006
MAF >= 1%	Magnesium Chloride	0.199007	0.017434
MAF <1%	Magnesium Chloride	0.495193	0.0250246
Residual Error	Maltose	0.161978	0.00300232
MAF >= 1%	Maltose	0.671546	0.0272443
MAF <1%	Maltose	0.166475	0.0174127
Residual Error	Manganese Sulfate	0.235776	0.00400732
MAF >= 1%	Manganese Sulfate	0.644943	0.0282674
MAF <1%	Manganese Sulfate	0.119281	0.0169476
Residual Error	Mannose	0.328398	0.00518489
MAF >= 1%	Mannose	0.177635	0.0167175
MAF <1%	Mannose	0.493967	0.0250254
Residual Error	Methotrexate	0.382245	0.00591307
MAF >= 1%	Methotrexate	0.409861	0.0250094
MAF <1%	Methotrexate	0.207894	0.0201067
Residual Error	Neomycin	0.258911	0.00433273
MAF >= 1%	Neomycin	0.480995	0.025612
MAF <1%	Neomycin	0.260094	0.0209291
Residual Error	Paraquat	0.14849	0.00277138
MAF >= 1%	Paraquat	0.829019	0.0282615
MAF <1%	Paraquat	0.022491	0.012263
Residual Error	Raffinose	0.250336	0.00416471
MAF >= 1%	Raffinose	0.199164	0.0168307
MAF <1%	Raffinose	0.550501	0.0253246
Residual Error	SDS	0.308386	0.00497578
MAF >= 1%	SDS	0.374768	0.0235052
MAF <1%	SDS	0.316845	0.022418
Residual Error	Sorbitol	0.446758	0.00670734
MAF >= 1%	Sorbitol	0.349119	0.0235647
MAF <1%	Sorbitol	0.204123	0.0199206
Residual Error	Sucrose	0.308175	0.0049262
MAF >= 1%	Sucrose	0.187585	0.0169764
MAF <1%	Sucrose	0.50424	0.0251168
Residual Error	Trehalose	0.521701	0.00756591
MAF >= 1%	Trehalose	0.126986	0.0151486
MAF <1%	Trehalose	0.351313	0.0221884
Residual Error	Tunicamycin	0.146265	0.00272249
MAF >= 1%	Tunicamycin	0.214235	0.0156547
MAF <1%	Tunicamycin	0.6395	0.0246317
Residual Error	Xylose	0.597293	0.00847311
MAF >= 1%	Xylose	0.173822	0.0173827
MAF <1%	Xylose	0.228885	0.0193315
Residual Error	YNB	0.181121	0.00313699
MAF >= 1%	YNB	0.0689143	0.00962863
MAF <1%	YNB	0.749964	0.0256173
Residual Error	YNB ph3	0.699827	0.00958316
MAF >= 1%	YNB ph3	0.0584566	0.0108574
MAF <1%	YNB ph3	0.241716	0.017785
Residual Error	YNB ph8	0.654448	0.00912433
MAF >= 1%	YNB ph8	0.223268	0.0190472
MAF <1%	YNB ph8	0.122284	0.0158587
Residual Error	YPD	0.325537	0.00514352
MAF >= 1%	YPD	0.167945	0.0162576
MAF <1%	YPD	0.506518	0.0251419
Residual Error	YPD 15C	0.510126	0.00746405
MAF >= 1%	YPD 15C	0.34028	0.0232869
MAF <1%	YPD 15C	0.149594	0.0180678
Residual Error	YPD 37C	0.290024	0.00463835
MAF >= 1%	YPD 37C	0.0972087	0.012404
MAF <1%	YPD 37C	0.612767	0.0258113
Residual Error	Zeocin	0.28192	0.00463494
MAF >= 1%	Zeocin	0.430032	0.024703
MAF <1%	Zeocin	0.288047	0.0216738

### Sheet: 7 components
Allele Frequency Bin	Trait	Fraction of phenotypic variance	Standard Error
[0.29860,0.50000]	6-azauracil	0.066858	0.0166557
[0.11139,0.29860)	6-azauracil	0.0883654	0.0232458
[0.04253,0.11139)	6-azauracil	0.0862673	0.0232063
[0.02275,0.04253)	6-azauracil	9.56447e-11	0.0177673
[0.01088,0.02275)	6-azauracil	0.0526901	0.0192759
[0.00495,0.01088)	6-azauracil	0.220251	0.0238467
[0.00000,0.00495)	6-azauracil	0.0318394	0.0149281
[0.29860,0.50000]	Cadmium Chloride	2.39069e-07	0.0101588
[0.11139,0.29860)	Cadmium Chloride	0.0666173	0.0163192
[0.04253,0.11139)	Cadmium Chloride	0.391692	0.0239391
[0.02275,0.04253)	Cadmium Chloride	2.20293e-11	0.0151254
[0.01088,0.02275)	Cadmium Chloride	2.20293e-11	0.0143907
[0.00495,0.01088)	Cadmium Chloride	0.374039	0.0231716
[0.00000,0.00495)	Cadmium Chloride	0.0481871	0.0132203
[0.29860,0.50000]	Caffeine	0.24829	0.0251305
[0.11139,0.29860)	Caffeine	0.269689	0.0265549
[0.04253,0.11139)	Caffeine	0.130268	0.0213757
[0.02275,0.04253)	Caffeine	3.12077e-07	0.0149784
[0.01088,0.02275)	Caffeine	6.87442e-09	0.0150527
[0.00495,0.01088)	Caffeine	5.80283e-08	0.0134243
[0.00000,0.00495)	Caffeine	0.127836	0.0156756
[0.29860,0.50000]	Cobalt Chloride	0.1324	0.0187143
[0.11139,0.29860)	Cobalt Chloride	0.0485861	0.0214745
[0.04253,0.11139)	Cobalt Chloride	0.207892	0.0251074
[0.02275,0.04253)	Cobalt Chloride	0.000629035	0.00367393
[0.01088,0.02275)	Cobalt Chloride	0.00320206	0.0131764
[0.00495,0.01088)	Cobalt Chloride	0.0822423	0.0190008
[0.00000,0.00495)	Cobalt Chloride	0.25772	0.0220989
[0.29860,0.50000]	Congo Red	0.0665305	0.0146916
[0.11139,0.29860)	Congo Red	0.0139363	0.0188748
[0.04253,0.11139)	Congo Red	0.139796	0.0240548
[0.02275,0.04253)	Congo Red	7.55774e-11	0.0172003
[0.01088,0.02275)	Congo Red	7.55774e-11	0.0162231
[0.00495,0.01088)	Congo Red	0.309042	0.0257206
[0.00000,0.00495)	Congo Red	0.0619101	0.0166262
[0.29860,0.50000]	Copper Sulfate	0.325202	0.0243457
[0.11139,0.29860)	Copper Sulfate	0.144441	0.0218901
[0.04253,0.11139)	Copper Sulfate	0.271582	0.0217441
[0.02275,0.04253)	Copper Sulfate	0.131667	0.0173468
[0.01088,0.02275)	Copper Sulfate	1.68171e-07	0.013447
[0.00495,0.01088)	Copper Sulfate	1.03447e-11	0.0106918
[0.00000,0.00495)	Copper Sulfate	4.77586e-06	0.00888197
[0.29860,0.50000]	Diamide	0.106032	0.0182133
[0.11139,0.29860)	Diamide	0.037684	0.0216854
[0.04253,0.11139)	Diamide	0.174395	0.0255068
[0.02275,0.04253)	Diamide	6.28011e-11	0.0176328
[0.01088,0.02275)	Diamide	6.28011e-11	0.0171076
[0.00495,0.01088)	Diamide	0.242559	0.0238759
[0.00000,0.00495)	Diamide	0.0449389	0.0156433
[0.29860,0.50000]	EGTA	0.140917
[0.11139,0.29860)	EGTA	0.273845
[0.04253,0.11139)	EGTA	0.109108
[0.02275,0.04253)	EGTA	0.00400091
[0.01088,0.02275)	EGTA	0.0845461
[0.00495,0.01088)	EGTA	0.0428324
[0.00000,0.00495)	EGTA	3.01479e-24
[0.29860,0.50000]	EtOH Glu	0.114498	0.0183567
[0.11139,0.29860)	EtOH Glu	0.0398855	0.0206252
[0.04253,0.11139)	EtOH Glu	0.12841	0.0242337
[0.02275,0.04253)	EtOH Glu	2.58595e-07	0.0172422
[0.01088,0.02275)	EtOH Glu	0.00969925	0.0143073
[0.00495,0.01088)	EtOH Glu	0.274212	0.0247132
[0.00000,0.00495)	EtOH Glu	0.0516461	0.015665
[0.29860,0.50000]	EtOH Glucose	0.0827314	0.0161646
[0.11139,0.29860)	EtOH Glucose	0.0624674	0.0209237
[0.04253,0.11139)	EtOH Glucose	0.0711461	0.0213891
[0.02275,0.04253)	EtOH Glucose	1.0767e-09	0.0165786
[0.01088,0.02275)	EtOH Glucose	0.029128	0.0172038
[0.00495,0.01088)	EtOH Glucose	0.371662	0.0261463
[0.00000,0.00495)	EtOH Glucose	8.63592e-11	0.0137605
[0.29860,0.50000]	Fluconazole	0.0486199	0.0159931
[0.11139,0.29860)	Fluconazole	0.149528	0.0246844
[0.04253,0.11139)	Fluconazole	0.0354913	0.0208073
[0.02275,0.04253)	Fluconazole	3.55898e-11	0.018125
[0.01088,0.02275)	Fluconazole	0.228323	0.0248973
[0.00495,0.01088)	Fluconazole	3.55898e-11	0.0178341
[0.00000,0.00495)	Fluconazole	0.162982	0.0202164
[0.29860,0.50000]	Formamide	0.147406	0.0212885
[0.11139,0.29860)	Formamide	0.0659026	0.0231964
[0.04253,0.11139)	Formamide	0.122567	0.0234886
[0.02275,0.04253)	Formamide	2.31716e-06	0.0165455
[0.01088,0.02275)	Formamide	7.90762e-05	0.0166235
[0.00495,0.01088)	Formamide	0.0685507	0.0175118
[0.00000,0.00495)	Formamide	0.0675032	0.0150459
[0.29860,0.50000]	Fructose	0.0838446	1.29857e-24
[0.11139,0.29860)	Fructose	0.0697198	2.40752e-24
[0.04253,0.11139)	Fructose	0.0886058	2.77946e-24
[0.02275,0.04253)	Fructose	4.80524e-08	3.34194e-24
[0.01088,0.02275)	Fructose	4.57074e-15	2.44426e-13
[0.00495,0.01088)	Fructose	0.395702	1.26468e-24
[0.00000,0.00495)	Fructose	0.0344273	1.89582e-24
[0.29860,0.50000]	Galactose	0.0899812	0.0143611
[0.11139,0.29860)	Galactose	5.6583e-07	0.0174351
[0.04253,0.11139)	Galactose	0.210468	0.0226004
[0.02275,0.04253)	Galactose	2.99286e-08	0.0163678
[0.01088,0.02275)	Galactose	3.19044e-11	0.0149372
[0.00495,0.01088)	Galactose	0.277086	0.0237035
[0.00000,0.00495)	Galactose	0.213217	0.0210425
[0.29860,0.50000]	Glycerol	0.149643	0.0208343
[0.11139,0.29860)	Glycerol	0.0483807	0.0227877
[0.04253,0.11139)	Glycerol	0.0982224	0.0225313
[0.02275,0.04253)	Glycerol	1.78733e-10	0.0173926
[0.01088,0.02275)	Glycerol	0.048589	0.0176808
[0.00495,0.01088)	Glycerol	0.192902	0.0222741
[0.00000,0.00495)	Glycerol	0.00676313	0.00908077
[0.29860,0.50000]	Lactate	0.199515	0.0235632
[0.11139,0.29860)	Lactate	0.106603	0.0251505
[0.04253,0.11139)	Lactate	0.125705	0.0241781
[0.02275,0.04253)	Lactate	6.68205e-05	0.0165854
[0.01088,0.02275)	Lactate	0.0148536	0.0155895
[0.00495,0.01088)	Lactate	0.158476	0.0202219
[0.00000,0.00495)	Lactate	0.00452612	0.00922011
[0.29860,0.50000]	Lithium Chloride	0.142556	0.0186033
[0.11139,0.29860)	Lithium Chloride	0.0135778	0.0171724
[0.04253,0.11139)	Lithium Chloride	0.219275	0.0246738
[0.02275,0.04253)	Lithium Chloride	0.055479	0.0189329
[0.01088,0.02275)	Lithium Chloride	0.369667	0.0260584
[0.00495,0.01088)	Lithium Chloride	5.72498e-06	0.015299
[0.00000,0.00495)	Lithium Chloride	1.60095e-05	0.0113893
[0.29860,0.50000]	Magnesium Chloride	0.108424	0.0177491
[0.11139,0.29860)	Magnesium Chloride	0.069882	0.0204548
[0.04253,0.11139)	Magnesium Chloride	0.0791005	0.0201515
[0.02275,0.04253)	Magnesium Chloride	8.93383e-10	0.0161655
[0.01088,0.02275)	Magnesium Chloride	1.07346e-10	0.015615
[0.00495,0.01088)	Magnesium Chloride	0.380947	0.0263356
[0.00000,0.00495)	Magnesium Chloride	0.0315868	0.0141194
[0.29860,0.50000]	Maltose	0.0508015	0.0145518
[0.11139,0.29860)	Maltose	0.172037	0.0252818
[0.04253,0.11139)	Maltose	0.381434	0.028161
[0.02275,0.04253)	Maltose	1.53942e-07	0.0173733
[0.01088,0.02275)	Maltose	0.099113	0.0197443
[0.00495,0.01088)	Maltose	0.0849483	0.0180749
[0.00000,0.00495)	Maltose	0.0305643	0.0119389
[0.29860,0.50000]	Manganese Sulfate	0.254038	0.0246666
[0.11139,0.29860)	Manganese Sulfate	0.0995753	0.0238319
[0.04253,0.11139)	Manganese Sulfate	0.167994	0.023289
[0.02275,0.04253)	Manganese Sulfate	3.61367e-06	0.0167771
[0.01088,0.02275)	Manganese Sulfate	0.091429	0.0184922
[0.00495,0.01088)	Manganese Sulfate	0.118211	0.0192659
[0.00000,0.00495)	Manganese Sulfate	0.0303704	0.0130095
[0.29860,0.50000]	Mannose	0.0759059	0.0158542
[0.11139,0.29860)	Mannose	0.0841341	0.0209073
[0.04253,0.11139)	Mannose	0.0568328	0.019664
[0.02275,0.04253)	Mannose	1.54763e-07	0.0159209
[0.01088,0.02275)	Mannose	7.74259e-06	0.0154375
[0.00495,0.01088)	Mannose	0.393824	0.0268271
[0.00000,0.00495)	Mannose	0.0340422	0.0144981
[0.29860,0.50000]	Methotrexate	0.0919066	0.0177201
[0.11139,0.29860)	Methotrexate	0.073061	0.0234544
[0.04253,0.11139)	Methotrexate	0.141685	0.0258049
[0.02275,0.04253)	Methotrexate	0.0106741	0.0162586
[0.01088,0.02275)	Methotrexate	0.0524169	0.0195561
[0.00495,0.01088)	Methotrexate	0.0848824	0.0204452
[0.00000,0.00495)	Methotrexate	0.155286	0.0206729
[0.29860,0.50000]	Neomycin	0.143876	0.0203973
[0.11139,0.29860)	Neomycin	0.0897054	0.0235966
[0.04253,0.11139)	Neomycin	0.280337	0.0267462
[0.02275,0.04253)	Neomycin	2.57316e-10	0.0173268
[0.01088,0.02275)	Neomycin	4.59662e-11	0.0165705
[0.00495,0.01088)	Neomycin	0.0148863	0.0138887
[0.00000,0.00495)	Neomycin	0.206993	0.0200016
[0.29860,0.50000]	Paraquat	0.27738	0.0241184
[0.11139,0.29860)	Paraquat	0.129991	0.0226447
[0.04253,0.11139)	Paraquat	0.151686	0.0213386
[0.02275,0.04253)	Paraquat	0.0447145	0.0167463
[0.01088,0.02275)	Paraquat	0.112708	0.0182997
[0.00495,0.01088)	Paraquat	5.66111e-10	0.014116
[0.00000,0.00495)	Paraquat	0.133432	0.015087
[0.29860,0.50000]	Raffinose	0.0554912	0.0138187
[0.11139,0.29860)	Raffinose	0.0685769	0.0195278
[0.04253,0.11139)	Raffinose	0.0938889	0.0212141
[0.02275,0.04253)	Raffinose	5.94416e-05	0.0161996
[0.01088,0.02275)	Raffinose	0.0131375	0.0157784
[0.00495,0.01088)	Raffinose	0.372026	0.0266535
[0.00000,0.00495)	Raffinose	0.1291	0.0188281
[0.29860,0.50000]	SDS	0.299851	0.0248656
[0.11139,0.29860)	SDS	0.0686983	0.0217014
[0.04253,0.11139)	SDS	0.0749275	0.0180102
[0.02275,0.04253)	SDS	2.45574e-09	0.0141642
[0.01088,0.02275)	SDS	2.27113e-05	0.0133109
[0.00495,0.01088)	SDS	2.89487e-06	0.0132013
[0.00000,0.00495)	SDS	0.290585	0.020285
[0.29860,0.50000]	Sorbitol	0.110435	0.0206193
[0.11139,0.29860)	Sorbitol	0.155557	0.0256378
[0.04253,0.11139)	Sorbitol	0.0891606	0.0221384
[0.02275,0.04253)	Sorbitol	1.89396e-06	0.0169668
[0.01088,0.02275)	Sorbitol	1.92956e-10	0.0172867
[0.00495,0.01088)	Sorbitol	0.0874151	0.0195853
[0.00000,0.00495)	Sorbitol	0.11506	0.0182055
[0.29860,0.50000]	Sucrose	0.025567	0.0119591
[0.11139,0.29860)	Sucrose	0.0636532	0.0198245
[0.04253,0.11139)	Sucrose	0.0766981	0.0219075
[0.02275,0.04253)	Sucrose	7.15835e-11	0.0170565
[0.01088,0.02275)	Sucrose	0.0671919	0.0191275
[0.00495,0.01088)	Sucrose	0.393681	0.0275011
[0.00000,0.00495)	Sucrose	0.0238897	0.0146894
[0.29860,0.50000]	Trehalose	0.0970791	0.0156767
[0.11139,0.29860)	Trehalose	6.74414e-06	0.0178482
[0.04253,0.11139)	Trehalose	0.071743	0.0206167
[0.02275,0.04253)	Trehalose	2.18987e-10	0.0154547
[0.01088,0.02275)	Trehalose	1.3901e-08	0.014701
[0.00495,0.01088)	Trehalose	0.283728	0.0234297
[0.00000,0.00495)	Trehalose	8.0645e-08	0.0125324
[0.29860,0.50000]	Tunicamycin	0.0907155	0.0123057
[0.11139,0.29860)	Tunicamycin	0.00504835	0.0144688
[0.04253,0.11139)	Tunicamycin	0.0322207	0.0145039
[0.02275,0.04253)	Tunicamycin	0.00294655	0.00547875
[0.01088,0.02275)	Tunicamycin	0.0786777	0.013717
[0.00495,0.01088)	Tunicamycin	0.107068	0.0167446
[0.00000,0.00495)	Tunicamycin	0.542517	0.0250449
[0.29860,0.50000]	Xylose	0.0960993	0.0162994
[0.11139,0.29860)	Xylose	0.00403228	0.0128814
[0.04253,0.11139)	Xylose	0.091255	0.0220967
[0.02275,0.04253)	Xylose	2.75591e-10	0.0156895
[0.01088,0.02275)	Xylose	0.00982368	0.0159989
[0.00495,0.01088)	Xylose	0.186605	0.0206735
[0.00000,0.00495)	Xylose	8.10286e-09	0.0118607
[0.29860,0.50000]	YNB	0.0273601	0.00745103
[0.11139,0.29860)	YNB	0.0042158	0.0103925
[0.04253,0.11139)	YNB	0.00875872	0.0118636
[0.02275,0.04253)	YNB	0.00358868	0.00540179
[0.01088,0.02275)	YNB	8.10656e-08	0.00817014
[0.00495,0.01088)	YNB	0.217787	0.0182596
[0.00000,0.00495)	YNB	0.57534	0.0258357
[0.29860,0.50000]	YNB ph3	0.0343209	9.18144e-12
[0.11139,0.29860)	YNB ph3	0.0540252	1.39499e-11
[0.04253,0.11139)	YNB ph3	9.86973e-09	4.30636e-07
[0.02275,0.04253)	YNB ph3	1.1016e-05	3.51388e-11
[0.01088,0.02275)	YNB ph3	7.17447e-07	1.735e-11
[0.00495,0.01088)	YNB ph3	1.27854e-09	1.12641e-11
[0.00000,0.00495)	YNB ph3	0.223181	5.37841e-12
[0.29860,0.50000]	YNB ph8	0.067935	0.0168538
[0.11139,0.29860)	YNB ph8	0.120275	0.0225186
[0.04253,0.11139)	YNB ph8	0.0426191	0.0191684
[0.02275,0.04253)	YNB ph8	1.16901e-08	0.0145675
[0.01088,0.02275)	YNB ph8	7.90105e-06	0.0152052
[0.00495,0.01088)	YNB ph8	9.80903e-10	0.0135956
[0.00000,0.00495)	YNB ph8	0.124968	0.0163974
[0.29860,0.50000]	YPD	0.0561353	0.0142843
[0.11139,0.29860)	YPD	0.0602246	0.020457
[0.04253,0.11139)	YPD	0.0970298	0.022226
[0.02275,0.04253)	YPD	1.3056e-10	0.0163569
[0.01088,0.02275)	YPD	7.46535e-05	0.0156726
[0.00495,0.01088)	YPD	0.400988	0.0270328
[0.00000,0.00495)	YPD	0.0231622	0.0139964
[0.29860,0.50000]	YPD 15C	0.0854837	0.0184553
[0.11139,0.29860)	YPD 15C	0.111653	0.0250556
[0.04253,0.11139)	YPD 15C	0.150605	0.0255589
[0.02275,0.04253)	YPD 15C	1.81721e-10	0.0170266
[0.01088,0.02275)	YPD 15C	1.30856e-06	0.0173825
[0.00495,0.01088)	YPD 15C	0.127195	0.0196003
[0.00000,0.00495)	YPD 15C	0.00158077	0.00425659
[0.29860,0.50000]	YPD 37C	0.0632932	0.0115056
[0.11139,0.29860)	YPD 37C	0.000888208	0.00396018
[0.04253,0.11139)	YPD 37C	2.944e-05	0.0143892
[0.02275,0.04253)	YPD 37C	4.14781e-11	0.0133111
[0.01088,0.02275)	YPD 37C	0.0294668	0.012242
[0.00495,0.01088)	YPD 37C	0.230111	0.0219248
[0.00000,0.00495)	YPD 37C	0.397737	0.0252662
[0.29860,0.50000]	Zeocin	0.195048	0.0216751
[0.11139,0.29860)	Zeocin	0.0766488	0.0221041
[0.04253,0.11139)	Zeocin	0.0791617	0.0211812
[0.02275,0.04253)	Zeocin	0.0289503	0.0165459
[0.01088,0.02275)	Zeocin	0.0379947	0.0170935
[0.00495,0.01088)	Zeocin	0.0333259	0.015901
[0.00000,0.00495)	Zeocin	0.276574	0.0219193

### Sheet: 7 components private-only
Allele Frequency Bin	Trait	Fraction of phenotypic variance	Standard Error
[0.29860,0.50000]	6-azauracil	0.0186227	0.00554428
[0.11139,0.29860)	6-azauracil	0.0871626	0.0135021
[0.04253,0.11139)	6-azauracil	0.171006	0.0214844
[0.02275,0.04253)	6-azauracil	9.48859e-11	0.0148045
[0.01088,0.02275)	6-azauracil	0.0601373	0.0165497
[0.00495,0.01088)	6-azauracil	0.179418	0.0221396
[0.00000,0.00495)	6-azauracil	0.0361387	0.0140339
[0.29860,0.50000]	Cadmium Chloride	2.3787e-07	0.00084008
[0.11139,0.29860)	Cadmium Chloride	0.0524721	0.00930657
[0.04253,0.11139)	Cadmium Chloride	0.452488	0.0224633
[0.02275,0.04253)	Cadmium Chloride	2.36094e-11	0.0118233
[0.01088,0.02275)	Cadmium Chloride	2.36094e-11	0.00924427
[0.00495,0.01088)	Cadmium Chloride	0.24622	0.01865
[0.00000,0.00495)	Cadmium Chloride	0.120269	0.0152894
[0.29860,0.50000]	Caffeine	6.99979e-06	0.00130407
[0.11139,0.29860)	Caffeine	0.253829	0.0175697
[0.04253,0.11139)	Caffeine	0.257776	0.0215353
[0.02275,0.04253)	Caffeine	3.77293e-07	0.0130484
[0.01088,0.02275)	Caffeine	8.31097e-09	0.0114753
[0.00495,0.01088)	Caffeine	7.01546e-08	0.0123927
[0.00000,0.00495)	Caffeine	0.206683	0.0189773
[0.29860,0.50000]	Cobalt Chloride	2.96467e-11	0.00107461
[0.11139,0.29860)	Cobalt Chloride	2.96467e-11	0.00775889
[0.04253,0.11139)	Cobalt Chloride	0.296215	0.0217296
[0.02275,0.04253)	Cobalt Chloride	2.96467e-11	0.0136902
[0.01088,0.02275)	Cobalt Chloride	8.01936e-06	0.0101967
[0.00495,0.01088)	Cobalt Chloride	0.164215	0.0194311
[0.00000,0.00495)	Cobalt Chloride	0.267197	0.0226525
[0.29860,0.50000]	Congo Red	0.01089	0.00398221
[0.11139,0.29860)	Congo Red	0.00308199	0.00735029
[0.04253,0.11139)	Congo Red	0.259897	0.0223273
[0.02275,0.04253)	Congo Red	7.28542e-11	0.0144032
[0.01088,0.02275)	Congo Red	7.28542e-11	0.011324
[0.00495,0.01088)	Congo Red	0.241296	0.0230181
[0.00000,0.00495)	Congo Red	0.0890709	0.017708
[0.29860,0.50000]	Copper Sulfate	1.30819e-06	0.000656071
[0.11139,0.29860)	Copper Sulfate	0.0144236	0.00499802
[0.04253,0.11139)	Copper Sulfate	0.0816086	0.0119088
[0.02275,0.04253)	Copper Sulfate	0.796525	0.0263457
[0.01088,0.02275)	Copper Sulfate	1.04551e-07	0.00836156
[0.00495,0.01088)	Copper Sulfate	6.6537e-12	0.00694088
[0.00000,0.00495)	Copper Sulfate	2.96932e-06	0.0057108
[0.29860,0.50000]	Diamide	0.0176108	0.00520444
[0.11139,0.29860)	Diamide	0.0745641	0.0130403
[0.04253,0.11139)	Diamide	0.271549	0.0234413
[0.02275,0.04253)	Diamide	6.22354e-11	0.0144773
[0.01088,0.02275)	Diamide	6.22354e-11	0.012474
[0.00495,0.01088)	Diamide	0.182842	0.0208778
[0.00000,0.00495)	Diamide	0.0609891	0.0162369
[0.29860,0.50000]	EGTA	0.00892107	0.00423082
[0.11139,0.29860)	EGTA	0.164581	0.016173
[0.04253,0.11139)	EGTA	0.384576	0.0257866
[0.02275,0.04253)	EGTA	1.31554e-05	0.0143248
[0.01088,0.02275)	EGTA	0.057268	0.0156716
[0.00495,0.01088)	EGTA	0.0222753	0.0124278
[0.00000,0.00495)	EGTA	1.71955e-11	0.00916764
[0.29860,0.50000]	EtOH Glu	0.026048	0.00635426
[0.11139,0.29860)	EtOH Glu	0.0618381	0.0123438
[0.04253,0.11139)	EtOH Glu	0.163194	0.0209853
[0.02275,0.04253)	EtOH Glu	9.90181e-08	0.0148682
[0.01088,0.02275)	EtOH Glu	0.0720727	0.016604
[0.00495,0.01088)	EtOH Glu	0.225461	0.0234975
[0.00000,0.00495)	EtOH Glu	0.0655976	0.0159948
[0.29860,0.50000]	EtOH Glucose	0.0171772	0.00498992
[0.11139,0.29860)	EtOH Glucose	0.0434947	0.0110108
[0.04253,0.11139)	EtOH Glucose	0.158762	0.0202006
[0.02275,0.04253)	EtOH Glucose	1.0535e-09	0.014512
[0.01088,0.02275)	EtOH Glucose	0.070508	0.0162737
[0.00495,0.01088)	EtOH Glucose	0.326278	0.0254291
[0.00000,0.00495)	EtOH Glucose	8.58954e-11	0.0124226
[0.29860,0.50000]	Fluconazole	0.00135247	0.00236586
[0.11139,0.29860)	Fluconazole	0.0749122	0.0126431
[0.04253,0.11139)	Fluconazole	0.113822	0.0195812
[0.02275,0.04253)	Fluconazole	3.63691e-11	0.0156438
[0.01088,0.02275)	Fluconazole	0.257133	0.0237365
[0.00495,0.01088)	Fluconazole	3.63691e-11	0.0165467
[0.00000,0.00495)	Fluconazole	0.157334	0.0195222
[0.29860,0.50000]	Formamide	0.0329161	0.00704038
[0.11139,0.29860)	Formamide	0.0591103	0.0123168
[0.04253,0.11139)	Formamide	0.230452	0.0226192
[0.02275,0.04253)	Formamide	2.39366e-06	0.0136657
[0.01088,0.02275)	Formamide	8.16583e-05	0.0122846
[0.00495,0.01088)	Formamide	0.0281276	0.0133338
[0.00000,0.00495)	Formamide	0.10354	0.0165057
[0.29860,0.50000]	Fructose	0.0137422	0.00443086
[0.11139,0.29860)	Fructose	0.0628783	0.0116626
[0.04253,0.11139)	Fructose	0.181409	0.0200991
[0.02275,0.04253)	Fructose	4.76613e-08	0.0136872
[0.01088,0.02275)	Fructose	8.93013e-11	0.0110082
[0.00495,0.01088)	Fructose	0.34314	0.0252828
[0.00000,0.00495)	Fructose	0.0681313	0.0171393
[0.29860,0.50000]	Galactose	1.20893e-24
[0.11139,0.29860)	Galactose	5.76799e-07
[0.04253,0.11139)	Galactose	0.339341
[0.02275,0.04253)	Galactose	3.10939e-08
[0.01088,0.02275)	Galactose	3.3841e-11
[0.00495,0.01088)	Galactose	0.192106
[0.00000,0.00495)	Galactose	0.240501
[0.29860,0.50000]	Glycerol	0.0559934	0.00928172
[0.11139,0.29860)	Glycerol	0.0605782	0.0126326
[0.04253,0.11139)	Glycerol	0.122636	0.019634
[0.02275,0.04253)	Glycerol	1.80847e-10	0.0145805
[0.01088,0.02275)	Glycerol	0.108181	0.0186535
[0.00495,0.01088)	Glycerol	0.158441	0.0211061
[0.00000,0.00495)	Glycerol	0.0344071	0.0131168
[0.29860,0.50000]	Lactate	0.0345522	0.00748021
[0.11139,0.29860)	Lactate	0.101082	0.0142621
[0.04253,0.11139)	Lactate	0.147227	0.0212563
[0.02275,0.04253)	Lactate	3.70237e-05	0.0150529
[0.01088,0.02275)	Lactate	0.128417	0.0189693
[0.00495,0.01088)	Lactate	0.143912	0.0208109
[0.00000,0.00495)	Lactate	0.02316	0.0129938
[0.29860,0.50000]	Lithium Chloride	0.0168148	0.00467822
[0.11139,0.29860)	Lithium Chloride	0.063744	0.0102316
[0.04253,0.11139)	Lithium Chloride	0.237859	0.0198313
[0.02275,0.04253)	Lithium Chloride	0.00697344	0.0133782
[0.01088,0.02275)	Lithium Chloride	0.498687	0.0257689
[0.00495,0.01088)	Lithium Chloride	4.886e-06	0.0132446
[0.00000,0.00495)	Lithium Chloride	1.36628e-05	0.00932222
[0.29860,0.50000]	Magnesium Chloride	0.0297444	0.0063198
[0.11139,0.29860)	Magnesium Chloride	0.0590264	0.0112651
[0.04253,0.11139)	Magnesium Chloride	0.165663	0.0193349
[0.02275,0.04253)	Magnesium Chloride	9.04564e-10	0.013519
[0.01088,0.02275)	Magnesium Chloride	1.09534e-10	0.0109434
[0.00495,0.01088)	Magnesium Chloride	0.346307	0.0259404
[0.00000,0.00495)	Magnesium Chloride	0.059318	0.0154586
[0.29860,0.50000]	Maltose	0.29207	0.026718
[0.11139,0.29860)	Maltose	0.176252	0.0137201
[0.04253,0.11139)	Maltose	0.252412	0.0175504
[0.02275,0.04253)	Maltose	1.43634e-07	0.00992385
[0.01088,0.02275)	Maltose	0.0209594	0.00983192
[0.00495,0.01088)	Maltose	0.0514058	0.0103405
[0.00000,0.00495)	Maltose	0.00867228	0.006587
[0.29860,0.50000]	Manganese Sulfate	0.0114169	0.00427255
[0.11139,0.29860)	Manganese Sulfate	0.11597	0.0138776
[0.04253,0.11139)	Manganese Sulfate	0.149734	0.0196232
[0.02275,0.04253)	Manganese Sulfate	3.94296e-06	0.0148717
[0.01088,0.02275)	Manganese Sulfate	0.243089	0.0224384
[0.00495,0.01088)	Manganese Sulfate	0.169786	0.0217495
[0.00000,0.00495)	Manganese Sulfate	0.0526741	0.0152813
[0.29860,0.50000]	Mannose	0.0166891	0.00494055
[0.11139,0.29860)	Mannose	0.0694081	0.0118809
[0.04253,0.11139)	Mannose	0.142872	0.019092
[0.02275,0.04253)	Mannose	1.5335e-07	0.0134996
[0.01088,0.02275)	Mannose	7.67237e-06	0.0109061
[0.00495,0.01088)	Mannose	0.348916	0.0256831
[0.00000,0.00495)	Mannose	0.0635715	0.0167683
[0.29860,0.50000]	Methotrexate	0.00213491	0.00184855
[0.11139,0.29860)	Methotrexate	0.100415	0.01371
[0.04253,0.11139)	Methotrexate	0.121553	0.0197627
[0.02275,0.04253)	Methotrexate	0.0159895	0.0165412
[0.01088,0.02275)	Methotrexate	0.0810071	0.0173586
[0.00495,0.01088)	Methotrexate	0.0929973	0.0198936
[0.00000,0.00495)	Methotrexate	0.192282	0.0215545
[0.29860,0.50000]	Neomycin	0.00281489	0.00251199
[0.11139,0.29860)	Neomycin	0.0525011	0.0107166
[0.04253,0.11139)	Neomycin	0.252292	0.0210355
[0.02275,0.04253)	Neomycin	2.03462e-10	0.0134819
[0.01088,0.02275)	Neomycin	4.31673e-11	0.0105479
[0.00495,0.01088)	Neomycin	0.163306	0.0198601
[0.00000,0.00495)	Neomycin	0.278613	0.0227143
[0.29860,0.50000]	Paraquat	0.000931257	0.00114904
[0.11139,0.29860)	Paraquat	0.124898	0.0128082
[0.04253,0.11139)	Paraquat	0.266128	0.020569
[0.02275,0.04253)	Paraquat	3.6455e-05	0.0137991
[0.01088,0.02275)	Paraquat	0.205231	0.0189917
[0.00495,0.01088)	Paraquat	6.02619e-10	0.013886
[0.00000,0.00495)	Paraquat	0.244111	0.0194106
[0.29860,0.50000]	Raffinose	0.0149323	0.00470404
[0.11139,0.29860)	Raffinose	0.0425493	0.00989601
[0.04253,0.11139)	Raffinose	0.128371	0.0184724
[0.02275,0.04253)	Raffinose	4.49307e-05	0.0137812
[0.01088,0.02275)	Raffinose	0.0597016	0.0134442
[0.00495,0.01088)	Raffinose	0.33642	0.0261415
[0.00000,0.00495)	Raffinose	0.150733	0.019215
[0.29860,0.50000]	SDS	0.0212532	0.00541527
[0.11139,0.29860)	SDS	0.106976	0.0119643
[0.04253,0.11139)	SDS	0.0847248	0.0159534
[0.02275,0.04253)	SDS	2.91556e-09	0.0118229
[0.01088,0.02275)	SDS	2.69644e-05	0.00961259
[0.00495,0.01088)	SDS	3.43692e-06	0.0120981
[0.00000,0.00495)	SDS	0.471346	0.025895
[0.29860,0.50000]	Sorbitol	0.0112104	0.00484731
[0.11139,0.29860)	Sorbitol	0.165027	0.0158965
[0.04253,0.11139)	Sorbitol	0.183569	0.0212612
[0.02275,0.04253)	Sorbitol	1.88487e-06	0.0135867
[0.01088,0.02275)	Sorbitol	1.92329e-10	0.0122788
[0.00495,0.01088)	Sorbitol	0.016964	0.0134226
[0.00000,0.00495)	Sorbitol	0.181057	0.0198716
[0.29860,0.50000]	Sucrose	0.0174599	0.00497244
[0.11139,0.29860)	Sucrose	0.0302904	0.0104871
[0.04253,0.11139)	Sucrose	0.133629	0.0193796
[0.02275,0.04253)	Sucrose	6.96091e-11	0.0147076
[0.01088,0.02275)	Sucrose	0.113526	0.0182889
[0.00495,0.01088)	Sucrose	0.315182	0.025037
[0.00000,0.00495)	Sucrose	0.0473487	0.0163516
[0.29860,0.50000]	Trehalose	0.0170007	0.00481218
[0.11139,0.29860)	Trehalose	6.78936e-06	0.00823894
[0.04253,0.11139)	Trehalose	0.151691	0.0190755
[0.02275,0.04253)	Trehalose	2.20502e-10	0.0132765
[0.01088,0.02275)	Trehalose	1.39937e-08	0.0106048
[0.00495,0.01088)	Trehalose	0.280293	0.0231754
[0.00000,0.00495)	Trehalose	8.11831e-08	0.0114967
[0.29860,0.50000]	Tunicamycin	0.00251961	0.00157654
[0.11139,0.29860)	Tunicamycin	0.031657	0.00762913
[0.04253,0.11139)	Tunicamycin	0.131339	0.0144903
[0.02275,0.04253)	Tunicamycin	3.71281e-05	0.0110201
[0.01088,0.02275)	Tunicamycin	0.0431402	0.0104617
[0.00495,0.01088)	Tunicamycin	0.115896	0.0161328
[0.00000,0.00495)	Tunicamycin	0.540106	0.0251906
[0.29860,0.50000]	Xylose	0.00773672	0.00395189
[0.11139,0.29860)	Xylose	0.041956	0.0105987
[0.04253,0.11139)	Xylose	0.114841	0.0191434
[0.02275,0.04253)	Xylose	2.76272e-10	0.0136879
[0.01088,0.02275)	Xylose	0.0494588	0.0150773
[0.00495,0.01088)	Xylose	0.172766	0.0205325
[0.00000,0.00495)	Xylose	6.74506e-09	0.0111416
[0.29860,0.50000]	YNB	8.99325e-11	0.000870091
[0.11139,0.29860)	YNB	1.13364e-05	0.0066436
[0.04253,0.11139)	YNB	0.256722	0.0181864
[0.02275,0.04253)	YNB	8.99325e-11	0.0121685
[0.01088,0.02275)	YNB	8.99325e-11	0.00864251
[0.00495,0.01088)	YNB	0.218985	0.0201914
[0.00000,0.00495)	YNB	0.344214	0.0232956
[0.29860,0.50000]	YNB ph3	0.00290046	0.00280226
[0.11139,0.29860)	YNB ph3	0.0910876	0.0111287
[0.04253,0.11139)	YNB ph3	7.15602e-08	0.0108463
[0.02275,0.04253)	YNB ph3	1.08613e-05	0.0100467
[0.01088,0.02275)	YNB ph3	2.12259e-05	0.00948686
[0.00495,0.01088)	YNB ph3	2.42988e-06	0.0115242
[0.00000,0.00495)	YNB ph3	0.215329	0.0189862
[0.29860,0.50000]	YNB ph8	0.029369	0.00695642
[0.11139,0.29860)	YNB ph8	0.107917	0.0132714
[0.04253,0.11139)	YNB ph8	0.0565784	0.0147386
[0.02275,0.04253)	YNB ph8	9.79911e-10	0.0113872
[0.01088,0.02275)	YNB ph8	6.54415e-05	0.0108119
[0.00495,0.01088)	YNB ph8	2.64665e-07	0.0120535
[0.00000,0.00495)	YNB ph8	0.163679	0.0180144
[0.29860,0.50000]	YPD	9.07213e-11	0.000762904
[0.11139,0.29860)	YPD	9.07213e-11	0.00472858
[0.04253,0.11139)	YPD	9.07213e-11	0.00963725
[0.02275,0.04253)	YPD	9.07213e-11	0.00988979
[0.01088,0.02275)	YPD	9.07213e-11	0.00607322
[0.00495,0.01088)	YPD	0.591078	0.0276919
[0.00000,0.00495)	YPD	9.07213e-11	0.0112632
[0.29860,0.50000]	YPD 15C	0.0331877	0.00770607
[0.11139,0.29860)	YPD 15C	0.177566	0.0165196
[0.04253,0.11139)	YPD 15C	0.109014	0.018285
[0.02275,0.04253)	YPD 15C	7.73442e-05	0.0125842
[0.01088,0.02275)	YPD 15C	0.00062284	0.00451689
[0.00495,0.01088)	YPD 15C	0.108012	0.0177322
[0.00000,0.00495)	YPD 15C	0.0399224	0.0131611
[0.29860,0.50000]	YPD 37C	0.000282066	0.000546898
[0.11139,0.29860)	YPD 37C	0.029488	0.00806006
[0.04253,0.11139)	YPD 37C	0.0392807	0.0131261
[0.02275,0.04253)	YPD 37C	3.83902e-05	0.0119859
[0.01088,0.02275)	YPD 37C	0.0236353	0.0103571
[0.00495,0.01088)	YPD 37C	0.223893	0.02193
[0.00000,0.00495)	YPD 37C	0.401155	0.0260439
[0.29860,0.50000]	Zeocin	0.017529	0.00513476
[0.11139,0.29860)	Zeocin	0.0960526	0.0127933
[0.04253,0.11139)	Zeocin	0.106025	0.0182312
[0.02275,0.04253)	Zeocin	0.0123479	0.0114763
[0.01088,0.02275)	Zeocin	0.106933	0.0171785
[0.00495,0.01088)	Zeocin	0.0443734	0.0167758
[0.00000,0.00495)	Zeocin	0.332443	0.024267
